# Conditional termination of transcription is shaped by Rho and translated uORFS in *Mycobacterium tuberculosis*

**DOI:** 10.1101/2022.06.01.494293

**Authors:** Alexandre D’Halluin, Peter Polgar, Terry Kipkorir, Zaynah Patel, Teresa Cortes, Kristine B. Arnvig

**Author notes:** Institut de Biologie Physico-Chimique, CNRS UMR8261, Université de Paris, 75005 Paris, France. These authors contributed equally (Alexandre D’Halluin, Peter Polgar).

## Abstract

Little is known about the decisions behind transcription elongation *versus* termination in the human pathogen *Mycobacterium tuberculosis*. By applying Term-seq to *M. tuberculosis* we found that the majority of transcription termination is premature and associated with translated regions, i.e. within previously annotated or newly identified open reading frames. Computational predictions and Term-seq analysis upon depletion of termination factor Rho suggests that Rho-dependent transcription termination dominates all TTS including those associated with regulatory 5’ leaders. Moreover, our results suggest that tightly coupled translation, in the form of overlapping stop and start codons, may suppress Rho-dependent termination. This study provides detailed insights into novel *M. tuberculosis cis*-regulatory elements, where Rho-dependent, conditional termination of transcription and translational coupling together play major roles in gene expression control. Our findings contribute to a deeper understanding of the fundamental regulatory mechanisms that enable *M. tuberculosis* adaptation to the host environment offering novel potential points of intervention.
