## Supplementary Table 1 for "Conditional termination of transcription is shaped by Rho and translated uORFS in *Mycobacterium tuberculosis*"

### Sheet: TSS
Locus	Gene name	TSS position	Strand	Score
MTB000001	ileT	10839	+	81.6165
Rv0009	ppiA	12486	+	250.739
MTB000003	leuT	25628	+	175.005
MTB000101	ncRv10071c	80340	-	1765.42
Rv0096	PPE1	105268	+	53.7086
Rv0393	Rv0393	472718	+	54.4563
Rv0397A	Rv0397A	476358	+	53.5492
Rv0440	groEL2	528426	+	181.018
Rv0581	vapB26	677710	+	100.605
MTB000006	thrT	731455	+	348.144
MTB000011	gluT	923951	+	287.411
MTB000012	aspT	924110	+	185.083
Rv0842	Rv0842	937959	+	52.9843
Rv0867c	rpfA	965806	-	229.553
Rv0989c	grcC2	1107417	-	54.3316
Rv0998	Rv0998	1114734	+	84.1518
MTB000124	ncRv11042c	1165681	-	712.511
MTB000061	mpr5	1175179	+	102.948
Rv1060	Rv1060	1183466	+	138.916
Rv1087A	Rv1087A	1213874	+	73.2669
MTB000126	ncRv11144c	1272167	-	1137.69
MTB000129	ncRv11199	1342874	+	103.448
MTB000018	argV	1446292	-	397.772
MTB000064	mcr3	1471580	+	290.39
MTB000019	rrs	1471746	+	149.836
MTB000022	leuW	1512724	+	62.8325
MTB000076	MTS1082	1547129	+	2179.68
Rv1475c	acn	1666097	-	110.065
Rv1500	Rv1500	1690830	+	75.5415
Rv1516c	Rv1516c	1708652	-	211.807
Rv1683	Rv1683	1907448	+	50.5086
MTB000139	ncRv11733	1960667	+	104.369
Rv1760	Rv1760	1992780	+	57.0393
Rv1803c	PE_PGRS32	2046901	-	71.9351
Rv1913	Rv1913	2159104	+	165.294
MTB000025	leuU	2401966	+	86.0133
Rv2217	lipB	2484584	+	55.7877
MTB000026	rnpB	2500819	-	99.6124
MTB000029	asnT	2619512	-	167.587
Rv2385	mbtJ	2677661	+	155.227
MTB000067	mcr7	2692166	+	67.3805
MTB000032	argW	2794176	+	164.618
MTB000034	lysU	2835480	+	322.931
MTB000035	valT	2969586	-	207.755
Rv2699c	Rv2699c	3015010	-	69.0766
Rv2890c	rpsB	3200177	-	52.2349
MTB000039	gluU	3348632	-	53.8755
MTB000041	alaU	3431924	-	61.3878
MTB000042	ssr	3468360	-	194.661
MTB000043	metU	3559448	-	57.2243
Rv3234c	tgs3	3611233	-	94.0923
Rv3328c	sigJ	3714341	-	50.0412
Rv3500c	yrbE4B	3920065	-	80.4859
Rv3629c	Rv3629c	4069073	-	51.0664
MTB000044	thrU	4081465	-	429.203
MTB000045	proY	4126533	+	446.331
MTB000049	serT	4217095	-	1022.76
MTB000080	MTS2975	4317071	+	91.1071
